# Large scale genome-wide association study reveals that drought induced lodging in grain sorghum is associated with plant height and traits linked to carbon remobilisation

**DOI:** 10.1101/865667

**Authors:** Xuemin Wang, Emma Mace, Yongfu Tao, Alan Cruickshank, Colleen Hunt, Graeme Hammer, David Jordan

## Abstract

Sorghum is generally grown in water limited conditions and often lodges under post-anthesis drought, which reduces yield and quality. Due to its complexity, our understanding on the genetic control of lodging is very limited. We dissected the genetic architecture of lodging in grain sorghum through genome-wide association study (GWAS) on 2308 unique hybrids grown in 17 Australian sorghum trials over 3 years. The GWAS detected 213 QTL, the majority of which showed a significant association with leaf senescence and plant height (72% and 71% respectively). Only 16 lodging QTL were not associated with either leaf senescence or plant height. The high incidence of multi-trait association for the lodging QTL indicates that lodging in grain sorghum is mainly associated with plant height and traits linked to carbohydrate remobilisation. This result supported the selection for stay-green (delayed leaf senescence) to reduce lodging susceptibility, rather than selection for short stature and lodging resistance *per se*, which likely reduces yield. Additionally, our data suggested a protective effect of stay-green on weakening the association between lodging susceptibility and plant height. Our study also showed that lodging resistance might be improved by selection for stem composition but was unlikely to be improved by selection for classical resistance to stalk rots.

**Key message:** We detected 213 lodging QTL and demonstrated that drought induced stem lodging in grain sorghum is substantially associated with stay-green and plant height, suggesting a critical role of carbon remobilisation.
