## Supplemental Table S1, Supplemental Table S2, Supplemental Table S3 for "Large scale genome-wide association study reveals that drought induced lodging in grain sorghum is associated with plant height and traits linked to carbon remobilisation"

### Sheet: Supplemental Tables
Journal: Theoretical and Applied Genetics
Large scale genome-wide association study reveals that drought induced lodging in grain sorghum is associated with plant height and traits linked to carbon remobilisation
Xuemin Wang1, Emma Mace1,2, Yongfu Tao1, Alan Cruickshank2, Colleen Hunt1,2, Graeme Hammer3, David Jordan1*
1Queensland Alliance for Agriculture and Food Innovation, The University of Queensland, Warwick, QLD 4370, Australia.
2Agri-Science Queensland, Department of Agriculture & Fisheries (DAF), Warwick, QLD 4370, Australia.
3The University of Queensland, Queensland Alliance for Agriculture and Food Innovation, Brisbane, QLD 4072, Australia.
*Corresponding author:
D.J. – david.jordan@uq.edu.au

### Sheet: Table S1
Table S1 Between-trial genetic correlations of lodging, leaf senescence, plant height, and grain yield.
Type	Trait	Trial 1	Trial 2	Genetic correlation
AYTF	Leaf senescence	AYTF16EME	AYTF16WAR	0.316643
AYTF	Leaf senescence	AYTF16EME	AYTF17DAL	0.399736
AYTF	Leaf senescence	AYTF16WAR	AYTF17DAL	0.466163
AYTM	Leaf senescence	AYTM15CAP	AYTM15EME	0.712047
AYTM	Leaf senescence	AYTM15CAP	AYTM15JIM	0.79231
AYTM	Leaf senescence	AYTM15CAP	AYTM16EME	0.686637
AYTM	Leaf senescence	AYTM15CAP	AYTM16WAR	0.356377
AYTM	Leaf senescence	AYTM15CAP	AYTM17DAL	0.647234
AYTM	Leaf senescence	AYTM15EME	AYTM15JIM	0.915145
AYTM	Leaf senescence	AYTM15EME	AYTM16EME	0.338492
AYTM	Leaf senescence	AYTM15EME	AYTM16WAR	0.314785
AYTM	Leaf senescence	AYTM15EME	AYTM17DAL	0.534542
AYTM	Leaf senescence	AYTM15JIM	AYTM16EME	0.443159
AYTM	Leaf senescence	AYTM15JIM	AYTM16WAR	0.352933
AYTM	Leaf senescence	AYTM15JIM	AYTM17DAL	0.608146
AYTM	Leaf senescence	AYTM16EME	AYTM16WAR	0.330545
AYTM	Leaf senescence	AYTM16EME	AYTM17DAL	0.650661
AYTM	Leaf senescence	AYTM16WAR	AYTM17DAL	0.299877
AYTF	Lodging	AYTF16CRO	AYTF16EME	0.412972
AYTF	Lodging	AYTF16CRO	AYTF16WAR	0.417206
AYTF	Lodging	AYTF16CRO	AYTF16KIL	0.405764
AYTF	Lodging	AYTF16CRO	AYTF16ORI	0.34901
AYTF	Lodging	AYTF16CRO	AYTF17DAL	0.581043
AYTF	Lodging	AYTF16EME	AYTF16WAR	0.445147
AYTF	Lodging	AYTF16EME	AYTF16KIL	0.433786
AYTF	Lodging	AYTF16EME	AYTF16ORI	0.271875
AYTF	Lodging	AYTF16EME	AYTF17DAL	0.402458
AYTF	Lodging	AYTF16WAR	AYTF16KIL	0.51159
AYTF	Lodging	AYTF16WAR	AYTF16ORI	0.253332
AYTF	Lodging	AYTF16WAR	AYTF17DAL	0.329233
AYTF	Lodging	AYTF16KIL	AYTF16ORI	0.245938
AYTF	Lodging	AYTF16KIL	AYTF17DAL	0.318586
AYTF	Lodging	AYTF16ORI	AYTF17DAL	0.467358
AYTM	Lodging	AYTM15CAP	AYTM15EME	0.791315
AYTM	Lodging	AYTM15CAP	AYTM15WAR	0.638513
AYTM	Lodging	AYTM15CAP	AYTM15JIM	0.556953
AYTM	Lodging	AYTM15CAP	AYTM15CUR	0.658512
AYTM	Lodging	AYTM15CAP	AYTM16CRO	0.287558
AYTM	Lodging	AYTM15CAP	AYTM16EME	0.332279
AYTM	Lodging	AYTM15CAP	AYTM16WAR	0.201742
AYTM	Lodging	AYTM15CAP	AYTM16KIL	0.75811
AYTM	Lodging	AYTM15CAP	AYTM16ORI	0.320822
AYTM	Lodging	AYTM15CAP	AYTM17DAL	0.17038
AYTM	Lodging	AYTM15EME	AYTM15WAR	0.75018
AYTM	Lodging	AYTM15EME	AYTM15JIM	0.791119
AYTM	Lodging	AYTM15EME	AYTM15CUR	0.602105
AYTM	Lodging	AYTM15EME	AYTM16CRO	-0.0121462
AYTM	Lodging	AYTM15EME	AYTM16EME	-0.00170183
AYTM	Lodging	AYTM15EME	AYTM16WAR	0.118818
AYTM	Lodging	AYTM15EME	AYTM16KIL	0.674769
AYTM	Lodging	AYTM15EME	AYTM16ORI	0.0819543
AYTM	Lodging	AYTM15EME	AYTM17DAL	-0.112802
AYTM	Lodging	AYTM15WAR	AYTM15JIM	0.622123
AYTM	Lodging	AYTM15WAR	AYTM15CUR	0.486504
AYTM	Lodging	AYTM15WAR	AYTM16CRO	0.00687818
AYTM	Lodging	AYTM15WAR	AYTM16EME	0.0171649
AYTM	Lodging	AYTM15WAR	AYTM16WAR	0.0999889
AYTM	Lodging	AYTM15WAR	AYTM16KIL	0.546333
AYTM	Lodging	AYTM15WAR	AYTM16ORI	0.0790473
AYTM	Lodging	AYTM15WAR	AYTM17DAL	-0.0748455
AYTM	Lodging	AYTM15JIM	AYTM15CUR	0.417024
AYTM	Lodging	AYTM15JIM	AYTM16CRO	-0.177963
AYTM	Lodging	AYTM15JIM	AYTM16EME	-0.189496
AYTM	Lodging	AYTM15JIM	AYTM16WAR	0.041833
AYTM	Lodging	AYTM15JIM	AYTM16KIL	0.456008
AYTM	Lodging	AYTM15JIM	AYTM16ORI	-0.0735333
AYTM	Lodging	AYTM15JIM	AYTM17DAL	-0.24368
AYTM	Lodging	AYTM15CUR	AYTM16CRO	0.237877
AYTM	Lodging	AYTM15CUR	AYTM16EME	0.27421
AYTM	Lodging	AYTM15CUR	AYTM16WAR	0.160055
AYTM	Lodging	AYTM15CUR	AYTM16KIL	0.589213
AYTM	Lodging	AYTM15CUR	AYTM16ORI	0.26027
AYTM	Lodging	AYTM15CUR	AYTM17DAL	0.146609
AYTM	Lodging	AYTM16CRO	AYTM16EME	0.530989
AYTM	Lodging	AYTM16CRO	AYTM16WAR	0.161174
AYTM	Lodging	AYTM16CRO	AYTM16KIL	0.298609
AYTM	Lodging	AYTM16CRO	AYTM16ORI	0.400232
AYTM	Lodging	AYTM16CRO	AYTM17DAL	0.422828
AYTM	Lodging	AYTM16EME	AYTM16WAR	0.182147
AYTM	Lodging	AYTM16EME	AYTM16KIL	0.343197
AYTM	Lodging	AYTM16EME	AYTM16ORI	0.449628
AYTM	Lodging	AYTM16EME	AYTM17DAL	0.472499
AYTM	Lodging	AYTM16WAR	AYTM16KIL	0.19037
AYTM	Lodging	AYTM16WAR	AYTM16ORI	0.148125
AYTM	Lodging	AYTM16WAR	AYTM17DAL	0.130541
AYTM	Lodging	AYTM16KIL	AYTM16ORI	0.318808
AYTM	Lodging	AYTM16KIL	AYTM17DAL	0.192788
AYTM	Lodging	AYTM16ORI	AYTM17DAL	0.347162
AYTF	Plant height	AYTF16EME	AYTF16WAR	0.78527
AYTF	Plant height	AYTF16EME	AYTF16KIL	0.967519
AYTF	Plant height	AYTF16EME	AYTF16ORI	0.900787
AYTF	Plant height	AYTF16WAR	AYTF16KIL	0.857238
AYTF	Plant height	AYTF16WAR	AYTF16ORI	0.758358
AYTF	Plant height	AYTF16KIL	AYTF16ORI	0.916023
AYTM	Plant height	AYTM15CAP	AYTM15EME	0.865585
AYTM	Plant height	AYTM15CAP	AYTM15WAR	0.83621
AYTM	Plant height	AYTM15CAP	AYTM16EME	0.807137
AYTM	Plant height	AYTM15CAP	AYTM16WAR	0.818121
AYTM	Plant height	AYTM15CAP	AYTM16KIL	0.914295
AYTM	Plant height	AYTM15CAP	AYTM16ORI	0.90926
AYTM	Plant height	AYTM15EME	AYTM15WAR	0.827573
AYTM	Plant height	AYTM15EME	AYTM16EME	0.792341
AYTM	Plant height	AYTM15EME	AYTM16WAR	0.8127
AYTM	Plant height	AYTM15EME	AYTM16KIL	0.891008
AYTM	Plant height	AYTM15EME	AYTM16ORI	0.879257
AYTM	Plant height	AYTM15WAR	AYTM16EME	0.873384
AYTM	Plant height	AYTM15WAR	AYTM16WAR	0.931628
AYTM	Plant height	AYTM15WAR	AYTM16KIL	0.957743
AYTM	Plant height	AYTM15WAR	AYTM16ORI	0.919334
AYTM	Plant height	AYTM16EME	AYTM16WAR	0.865979
AYTM	Plant height	AYTM16EME	AYTM16KIL	0.902432
AYTM	Plant height	AYTM16EME	AYTM16ORI	0.8715
AYTM	Plant height	AYTM16WAR	AYTM16KIL	0.947347
AYTM	Plant height	AYTM16WAR	AYTM16ORI	0.906889
AYTM	Plant height	AYTM16KIL	AYTM16ORI	0.971167
AYTF	Yield	AYTF16CRO	AYTF16WAR	0.119165
AYTF	Yield	AYTF16CRO	AYTF16KIL	0.0109465
AYTF	Yield	AYTF16CRO	AYTF16ORI	0.0908981
AYTF	Yield	AYTF16WAR	AYTF16KIL	0.238243
AYTF	Yield	AYTF16WAR	AYTF16ORI	0.148058
AYTF	Yield	AYTF16KIL	AYTF16ORI	0.078526
AYTM	Yield	AYTM15CAP	AYTM15EME	0.310194
AYTM	Yield	AYTM15CAP	AYTM15WAR	0.344984
AYTM	Yield	AYTM15CAP	AYTM15JIM	0.361837
AYTM	Yield	AYTM15CAP	AYTM16CRO	0.348344
AYTM	Yield	AYTM15CAP	AYTM16EME	-0.0625691
AYTM	Yield	AYTM15CAP	AYTM16WAR	0.285913
AYTM	Yield	AYTM15CAP	AYTM16ORI	0.174637
AYTM	Yield	AYTM15EME	AYTM15WAR	0.611863
AYTM	Yield	AYTM15EME	AYTM15JIM	0.457554
AYTM	Yield	AYTM15EME	AYTM16CRO	0.106475
AYTM	Yield	AYTM15EME	AYTM16EME	0.0253086
AYTM	Yield	AYTM15EME	AYTM16WAR	0.484884
AYTM	Yield	AYTM15EME	AYTM16ORI	0.0065974
AYTM	Yield	AYTM15WAR	AYTM15JIM	0.641433
AYTM	Yield	AYTM15WAR	AYTM16CRO	0.0652779
AYTM	Yield	AYTM15WAR	AYTM16EME	0.0617376
AYTM	Yield	AYTM15WAR	AYTM16WAR	0.71076
AYTM	Yield	AYTM15WAR	AYTM16ORI	-0.0446201
AYTM	Yield	AYTM15JIM	AYTM16CRO	0.141552
AYTM	Yield	AYTM15JIM	AYTM16EME	0.0185545
AYTM	Yield	AYTM15JIM	AYTM16WAR	0.509617
AYTM	Yield	AYTM15JIM	AYTM16ORI	0.0246603
AYTM	Yield	AYTM16CRO	AYTM16EME	-0.0659116
AYTM	Yield	AYTM16CRO	AYTM16WAR	0.0629132
AYTM	Yield	AYTM16CRO	AYTM16ORI	0.153321
AYTM	Yield	AYTM16EME	AYTM16WAR	0.0455957
AYTM	Yield	AYTM16EME	AYTM16ORI	-0.0447773
AYTM	Yield	AYTM16WAR	AYTM16ORI	-0.0283632

### Sheet: Table S2
Table S2 Details of lodging QTL detected across tester populations.
QTLID	LG	Peak position (bp)	Peak position (cM)	Number of tester/trial combinations that the QTL was detected	Number of tester populations in which the QTL was identified	sum(-log10(p))					Impact on the mean leaf senescence of haplotypesb	Impact on the mean plant height of haplotypesb	QTL classificationc
						B010054	B963676	B986604	R986087-2-4-1	R993396
QLDGX1.1	1	1.19827e+06	3.22838	19	4	nsa	13.8288	6.96797	7.69311	13.771	0 + 0 0 +	+ 0 0 + +	aQTL
QLDGX1.2	1	2.09915e+06	6.8953	3	1	ns	ns	5.59076	ns	ns	0 0 0 0 +	+ - + + -	aQTL
QLDGX1.3	1	6.64787e+06	15.1356	23	5	6.47617	9.15967	6.7344	7.47879	8.09648	0 0 0 0 0	0 0 + + +	aQTL
QLDGX1.4	1	7.09838e+06	17.8285	3	1	ns	ns	ns	ns	9.20644	0 0 - 0 0	0 0 + + +	aQTL
QLDGX1.5	1	1.02717e+07	26.0491	4	1	ns	6.88313	ns	ns	ns	0 0 0 0 0	0 0 0 + +	aQTL
QLDGX1.6	1	1.1809e+07	29.3443	3	1	ns	5.77407	ns	ns	ns	0 + 0 NA 0	0 0 0 0 0	aQTL
QLDGX1.7	1	1.26243e+07	32.3542	4	1	ns	6.65429	ns	ns	ns	0 0 0 NA 0	0 0 0 0 0	naQTL
QLDGX1.8	1	1.40054e+07	34.8866	9	2	ns	14.7927	ns	6.75085	ns	0 + + NA +	0 0 0 0 0	aQTL
QLDGX1.9	1	1.92925e+07	44.9613	27	4	15.4184	20.5728	16.315	5.57011	ns	0 0 0 0 0	0 0 0 0 0	naQTL
QLDGX1.10	1	43080648	56.4205	36	5	14.3194	26.3476	11.8561	9.86016	5.24319	0 0 0 0 0	+ + - + 0	aQTL
QLDGX1.11	1	4.83324e+07	63.899	22	4	10.0966	23.4189	10.4065	ns	8.4608	+ + 0 0 0	+ + + - 0	aQTL
QLDGX1.12	1	51379293	68.1722	12	3	6.62485	11.5805	6.46016	ns	ns	0 0 0 NA NA	+ 0 0 NA -	aQTL
QLDGX1.13	1	5.16967e+07	71.2855	3	1	ns	5.6529	ns	ns	ns	0 0 0 0 0	+ + + + 0	aQTL
QLDGX1.14	1	5.23823e+07	75.8917	12	2	9.19749	14.297	ns	ns	ns	0 0 0 NA NA	+ 0 0 NA NA	aQTL
QLDGX1.15	1	53481833	81.1676	2	1	ns	6.22735	ns	ns	ns	+ 0 + + +	+ + + 0 0	aQTL
QLDGX1.16	1	5.46307e+07	91.8006	14	3	ns	12.5154	8.82225	ns	5.46023	+ + 0 NA -	0 + - 0 0	aQTL
QLDGX1.17	1	5.62917e+07	98.3811	23	4	ns	22.7101	11.7372	10.6063	24.256	0 0 0 0 +	0 + 0 + +	aQTL
QLDGX1.18	1	57956701	103.906	8	2	ns	12.3719	ns	ns	5.90074	0 0 0 NA 0	0 0 0 0 0	naQTL
QLDGX1.19	1	59048144	110.15	12	3	ns	14.3165	ns	8.27848	7.6683	0 0 0 0 0	+ + + + 0	aQTL
QLDGX1.20	1	6.01132e+07	115.261	20	3	ns	15.4938	ns	19.4814	28.3142	NA 0 0 0 +	0 + 0 + +	aQTL
QLDGX1.21	1	6.16187e+07	125.714	22	4	ns	20.307	6.24673	8.67056	12.2689	0 0 0 0 +	0 0 0 + 0	aQTL
QLDGX1.22	1	63688811	131.392	8	2	ns	6.86638	ns	ns	7.84211	0 0 0 0 0	+ + + + 0	aQTL
QLDGX1.23	1	6.42243e+07	134.081	3	1	ns	ns	ns	ns	7.60456	0 0 0 0 0	0 + 0 - +	aQTL
QLDGX1.24	1	6.59618e+07	138.959	22	5	6.02989	12.3349	10.3713	5.81955	6.84	+ 0 0 NA 0	0 0 0 0 0	aQTL
QLDGX1.25	1	68735206	158.775	15	3	ns	17.1966	7.29356	10.0373	ns	0 0 0 NA +	0 + 0 0 0	aQTL
QLDGX1.26	1	6.9908e+07	161.2	4	2	ns	ns	ns	5.22976	10.8703	0 0 0 NA 0	0 + + + -	aQTL
QLDGX1.27	1	7.0297e+07	167.834	14	3	18.2783	8.05459	6.19472	ns	ns	0 0 0 + 0	0 0 + + 0	aQTL
QLDGX1.28	1	7.14419e+07	178.154	3	1	ns	ns	5.28419	ns	ns	0 + 0 NA 0	0 0 0 0 0	aQTL
QLDGX1.29	1	7.23686e+07	181.658	22	4	8.29074	34.3093	7.07468	ns	5.38051	0 0 - 0 0	0 0 0 0 0	naQTL
QLDGX2.1	2	851179	0.0244166	17	3	ns	13.844	ns	11.3137	22.7472	+ + 0 + +	0 0 0 0 0	aQTL
QLDGX2.2	2	1.53139e+06	2.84528	2	1	ns	ns	ns	ns	7.86095	0 0 - NA 0	0 0 0 0 +	aQTL
QLDGX2.3	2	3.79183e+06	14.0883	4	1	ns	ns	ns	7.26042	ns	- 0 0 0 +	0 0 0 0 0	aQTL
QLDGX2.4	2	4.69033e+06	19.4328	7	1	ns	12.4568	ns	ns	ns	+ 0 0 0 0	+ + + 0 0	aQTL
QLDGX2.5	2	5856016	23.282	9	2	ns	9.52799	ns	6.96317	ns	+ 0 0 + 0	0 0 0 0 0	aQTL
QLDGX2.6	2	6.79416e+06	42.7292	19	4	6.12999	20.1407	9.20953	ns	5.26436	+ 0 0 NA 0	0 0 0 0 0	aQTL
QLDGX2.7	2	12135979	61.9477	9	2	6.84993	12.6155	ns	ns	ns	0 0 0 0 +	0 + + + +	aQTL
QLDGX2.8	2	1.32184e+07	64.9431	4	1	ns	12.2207	ns	ns	ns	0 0 0 NA 0	0 - 0 0 0	naQTL
QLDGX2.9	2	1.54515e+07	72.6403	6	2	ns	6.49695	5.34381	ns	ns	+ 0 0 0 +	0 0 - 0 0	aQTL
QLDGX2.10	2	5.78026e+07	93.5703	12	3	5.70312	10.3919	ns	7.48468	ns	+ + - + +	- - + 0 -	aQTL
QLDGX2.11	2	5.93458e+07	108.802	10	2	ns	14.5626	6.01525	ns	ns	+ + 0 0 0	+ - + 0 0	aQTL
QLDGX2.12	2	59891444	111.626	3	1	8.8216	ns	ns	ns	ns	0 0 0 0 +	+ - 0 0 0	aQTL
QLDGX2.13	2	6.02965e+07	119.324	5	1	9.50166	ns	ns	ns	ns	+ + + NA 0	0 + + + +	aQTL
QLDGX2.14	2	6.10535e+07	123.815	21	4	8.33569	10.1018	17.6359	ns	5.24421	0 0 0 0 0	0 0 0 0 0	naQTL
QLDGX2.15	2	6.23833e+07	135.544	14	3	ns	12.5226	15.6995	5.3419	ns	0 0 + NA 0	0 0 0 NA +	aQTL
QLDGX2.16	2	6.31102e+07	140.942	7	2	6.74139	ns	7.11889	ns	ns	- + - 0 0	0 - + 0 0	aQTL
QLDGX2.17	2	6.3794e+07	143.093	21	4	6.30462	15.9844	6.00211	14.7613	ns	0 0 0 NA NA	0 + 0 0 NA	aQTL
QLDGX2.18	2	6.52675e+07	146.789	10	3	ns	ns	9.49568	7.41566	7.76267	0 + 0 + 0	0 0 0 0 0	aQTL
QLDGX2.19	2	6.74874e+07	153.068	13	3	ns	12.8305	6.54462	5.68191	ns	0 0 0 + +	0 0 0 0 0	aQTL
QLDGX2.20	2	6.82075e+07	156.234	2	1	5.86089	ns	ns	ns	ns	0 0 0 NA +	+ + 0 NA 0	aQTL
QLDGX2.21	2	69106786	162.322	2	1	ns	5.57225	ns	ns	ns	+ + 0 NA 0	0 0 0 0 0	aQTL
QLDGX2.22	2	6.98431e+07	167.103	10	2	ns	9.84443	7.69996	ns	ns	0 0 0 0 +	0 + + 0 0	aQTL
QLDGX2.23	2	7.07567e+07	171.062	13	2	30.0993	39.595	ns	ns	ns	0 + 0 0 0	0 0 0 + 0	aQTL
QLDGX2.24	2	7.14804e+07	175.85	6	1	ns	11.4025	ns	ns	ns	+ + 0 NA 0	0 0 0 + +	aQTL
QLDGX2.25	2	7.2639e+07	178.692	4	1	ns	6.9971	ns	ns	ns	+ + + 0 0	- - 0 0 0	aQTL
QLDGX2.26	2	7.39483e+07	182.208	13	3	ns	10.1096	ns	7.84486	10.267	+ + 0 0 0	0 - + + +	aQTL
QLDGX2.27	2	7.52856e+07	189.754	4	1	ns	8.53588	ns	ns	ns	NA + 0 NA 0	0 + 0 NA 0	aQTL
QLDGX2.28	2	76484753	220.619	3	1	ns	5.33749	ns	ns	ns	0 - 0 + +	0 0 0 0 0	aQTL
QLDGX3.1	3	1.40085e+06	4.10644	9	2	5.42799	9.87259	ns	ns	ns	+ + 0 0 0	0 0 0 - +	aQTL
QLDGX3.2	3	2.57048e+06	10.7309	9	2	8.40977	11.713	ns	ns	ns	0 0 0 0 +	0 0 0 0 0	aQTL
QLDGX3.3	3	3600051	19.1082	14	3	9.59082	21.7935	ns	ns	11.4077	0 0 0 NA 0	0 - 0 0 0	naQTL
QLDGX3.4	3	5905563	25.0934	7	1	ns	18.5623	ns	ns	ns	0 0 0 0 0	+ - 0 - -	aQTL
QLDGX3.5	3	7.17875e+06	30.8249	24	4	10.3936	19.5216	12.8942	ns	16.0022	0 + 0 0 0	0 + + + +	aQTL
QLDGX3.6	3	9.92052e+06	36.8503	26	5	8.92642	15.7722	8.53833	9.10681	5.56561	0 0 0 0 0	0 + 0 0 0	aQTL
QLDGX3.7	3	1.37836e+07	49.2047	32	3	6.72812	15.8137	ns	10.7802	ns	0 + 0 0 0	0 0 0 - 0	aQTL
QLDGX3.8	3	1.58452e+07	53.6981	24	4	ns	8.46593	6.4526	7.07289	5.31468	0 0 0 0 0	+ - + 0 0	aQTL
QLDGX3.9	3	50788520	59.7963	8	2	5.95235	ns	ns	8.82458	ns	0 0 0 + 0	0 0 0 0 0	aQTL
QLDGX3.10	3	5.175e+07	61.9145	7	1	ns	11.8583	ns	ns	ns	0 0 0 0 0	0 + + 0 0	aQTL
QLDGX3.11	3	53493086	65.7128	12	3	7.00901	15.0469	7.81358	ns	ns	0 + 0 0 +	0 + + 0 0	aQTL
QLDGX3.12	3	54320538	68.549	8	1	ns	16.5978	ns	ns	ns	0 0 0 0 0	+ + 0 0 0	aQTL
QLDGX3.13	3	5.54258e+07	73.503	5	1	ns	12.0373	ns	ns	ns	0 0 0 0 0	0 0 0 0 +	aQTL
QLDGX3.14	3	5.65572e+07	83.0337	16	3	12.4521	12.6026	8.65196	ns	ns	0 0 0 0 +	0 0 0 0 0	aQTL
QLDGX3.15	3	5.72832e+07	88.4229	8	2	ns	6.68415	15.7053	ns	ns	0 + 0 + +	0 0 0 0 0	aQTL
QLDGX3.16	3	5.80702e+07	96.4523	7	2	ns	5.92763	10.8243	ns	ns	0 + 0 NA NA	0 0 0 + NA	aQTL
QLDGX3.17	3	5.96094e+07	111.213	19	4	9.19286	18.8375	ns	12.0746	10.4021	+ + + 0 +	0 0 - - +	aQTL
QLDGX3.18	3	6.16187e+07	118.664	9	3	ns	11.1432	ns	6.22132	5.36961	0 0 0 NA 0	0 0 + 0 0	aQTL
QLDGX3.19	3	65393129	128.705	26	4	13.1036	31.3769	7.63863	22.3805	ns	+ + + NA 0	0 0 0 0 0	aQTL
QLDGX3.20	3	67037908	134.227	27	3	8.82741	24.3427	ns	9.58648	ns	+ + + + -	0 0 0 0 0	aQTL
QLDGX3.21	3	68395607	140.598	6	1	ns	9.18885	ns	ns	ns	0 + 0 0 0	0 0 0 0 0	aQTL
QLDGX3.22	3	69156141	144.686	5	1	ns	18.0326	ns	ns	ns	0 0 0 0 0	0 0 0 0 0	naQTL
QLDGX3.23	3	7.05882e+07	151.342	13	2	ns	18.8678	10.4768	ns	ns	0 0 0 0 0	0 0 0 - 0	naQTL
QLDGX3.24	3	7.17743e+07	154.741	5	1	ns	12.9946	ns	ns	ns	0 0 + + 0	0 + - 0 0	aQTL
QLDGX3.25	3	72870361	161.352	18	3	10.3277	22.2618	12.5737	ns	ns	0 0 0 0 +	+ - + 0 0	aQTL
QLDGX3.26	3	7.31826e+07	163.379	10	2	ns	ns	8.30337	5.55264	ns	0 + 0 NA +	+ 0 0 0 0	aQTL
QLDGX4.1	4	633236	6.1	3	1	ns	6.33067	ns	ns	ns	0 0 0 NA +	0 + + 0 0	aQTL
QLDGX4.2	4	1.36842e+06	9.96567	4	1	ns	7.64821	ns	ns	ns	0 0 0 0 0	0 0 0 0 0	naQTL
QLDGX4.3	4	3.67086e+06	22.6796	6	2	6.04597	7.17388	ns	ns	ns	0 0 0 NA 0	0 0 0 0 0	naQTL
QLDGX4.4	4	4260619	26.2754	6	2	ns	ns	ns	5.59643	5.69797	+ 0 0 NA 0	+ 0 0 0 0	aQTL
QLDGX4.5	4	5.62025e+06	34.6017	18	3	18.5828	24.2648	8.68134	ns	ns	0 0 0 NA 0	- 0 0 0 0	naQTL
QLDGX4.6	4	7.0673e+06	51.8115	3	1	ns	8.75728	ns	ns	ns	0 - 0 0 0	0 0 0 0 0	naQTL
QLDGX4.7	4	9.49134e+06	61.4443	15	4	5.80225	12.4121	6.78945	ns	6.53465	0 0 0 NA +	0 + 0 0 0	aQTL
QLDGX4.8	4	10970422	64.603	5	1	ns	10.0715	ns	ns	ns	0 + - NA 0	0 + + 0 +	aQTL
QLDGX4.9	4	39925057	72.3529	5	1	ns	17.637	ns	ns	ns	0 0 - 0 +	0 0 + + +	aQTL
QLDGX4.10	4	4.66219e+07	74.6693	8	2	6.85326	5.80818	ns	ns	ns	+ + - NA +	0 + + + +	aQTL
QLDGX4.11	4	4.97109e+07	78.4978	4	1	ns	8.37793	ns	ns	ns	0 0 0 0 +	0 0 0 0 0	aQTL
QLDGX4.12	4	5.05397e+07	81.4506	7	2	7.98523	ns	5.85904	ns	ns	0 0 0 + 0	0 0 0 0 0	aQTL
QLDGX4.13	4	5.16518e+07	85.2463	11	2	9.75235	18.2698	ns	ns	ns	0 + 0 0 +	+ + 0 0 0	aQTL
QLDGX4.14	4	5.38917e+07	94.854	28	4	ns	16.4464	10.699	8.93217	6.30271	0 0 0 0 +	0 + + 0 0	aQTL
QLDGX4.15	4	5.58681e+07	104.077	8	1	ns	14.1389	ns	ns	ns	0 0 0 NA 0	0 0 0 0 0	naQTL
QLDGX4.16	4	5.90476e+07	107.553	14	3	ns	17.3872	ns	6.09322	5.74137	0 + 0 NA 0	+ - + - +	aQTL
QLDGX4.17	4	6.09819e+07	121.672	8	2	ns	9.47569	ns	10.3072	ns	0 0 + 0 +	+ + + + +	aQTL
QLDGX4.18	4	6.15842e+07	125.967	5	1	ns	11.3853	ns	ns	ns	0 + - NA 0	+ 0 + - +	aQTL
QLDGX4.19	4	6.35263e+07	137.488	21	4	5.56055	26.8564	6.67309	ns	8.73126	0 + - 0 0	0 0 0 0 +	aQTL
QLDGX4.20	4	6.53597e+07	152.555	5	1	ns	8.90452	ns	ns	ns	0 0 0 NA 0	0 0 0 0 0	naQTL
QLDGX4.21	4	6.63177e+07	156.007	22	4	ns	16.596	12.3635	14.0453	9.35211	0 + 0 0 0	+ + 0 0 0	aQTL
QLDGX4.22	4	6.70474e+07	162.004	3	1	ns	ns	ns	ns	6.04086	+ 0 0 0 +	0 0 0 0 0	aQTL
QLDGX5.1	5	498155	2.9579	4	1	9.45418	ns	ns	ns	ns	0 0 0 NA -	+ + + 0 0	aQTL
QLDGX5.2	5	928693	7.62052	6	1	ns	12.995	ns	ns	ns	0 0 0 0 0	0 0 0 0 0	naQTL
QLDGX5.3	5	1780162	13.5185	3	1	ns	6.40596	ns	ns	ns	+ 0 - NA 0	0 + + 0 0	aQTL
QLDGX5.4	5	2131714	18.9465	7	2	7.00116	7.95238	ns	ns	ns	0 0 0 NA NA	0 - + 0 0	aQTL
QLDGX5.5	5	2.95914e+06	22.4249	23	4	5.535	24.3845	9.89093	ns	6.50844	0 + 0 0 0	0 + + 0 0	aQTL
QLDGX5.6	5	4.33927e+06	25.8544	7	1	ns	16.525	ns	ns	ns	0 + 0 0 0	0 + + 0 +	aQTL
QLDGX5.7	5	5.19181e+06	29.0837	15	4	8.8778	ns	12.0063	8.32181	5.73743	0 0 0 0 0	0 0 0 0 0	naQTL
QLDGX5.8	5	6205380	42.1244	4	1	ns	ns	ns	11.6547	ns	0 0 + NA NA	+ 0 + NA NA	aQTL
QLDGX5.9	5	7187594	45.1733	13	3	6.95078	11.8825	10.2433	ns	ns	0 0 + 0 +	+ + + 0 0	aQTL
QLDGX5.10	5	8.13825e+06	49.9176	8	2	ns	7.37843	7.47973	ns	ns	0 0 + 0 0	0 0 + 0 0	aQTL
QLDGX5.11	5	9.38272e+06	53.0259	15	3	6.72662	16.0217	7.86238	ns	ns	0 0 0 0 0	0 + + - +	aQTL
QLDGX5.12	5	1.35108e+07	63.7502	18	3	8.47516	25.0383	ns	ns	5.96089	+ + 0 0 0	0 0 0 + +	aQTL
QLDGX5.13	5	54179177	75.0224	23	4	12.5948	18.8596	ns	5.40594	16.9331	0 0 0 NA 0	0 0 0 0 0	naQTL
QLDGX5.14	5	54701765	77.4766	6	2	ns	ns	5.9183	6.12541	ns	+ + 0 NA 0	0 0 0 0 0	aQTL
QLDGX5.15	5	5.68336e+07	92.6018	27	4	13.2242	19.2943	16.4232	13.995	ns	0 + 0 0 0	+ + + 0 0	aQTL
QLDGX5.16	5	5.87163e+07	96.7192	18	3	11.0888	13.0626	13.4743	ns	ns	0 0 0 0 0	0 + 0 + 0	aQTL
QLDGX5.17	5	60159931	106.17	5	1	ns	9.46408	ns	ns	ns	NA - + 0 0	NA 0 NA 0 0	aQTL
QLDGX5.18	5	6.14726e+07	118.43	11	2	ns	19.7284	ns	7.67796	ns	0 + - 0 0	+ 0 0 0 0	aQTL
QLDGX6.1	6	1536309	15.005	9	2	ns	5.60957	8.90855	ns	ns	0 0 0 0 0	0 0 0 0 0	naQTL
QLDGX6.2	6	3.41271e+06	32.9846	6	1	ns	11.032	ns	ns	ns	0 0 + 0 0	+ 0 0 0 0	aQTL
QLDGX6.3	6	42048887	51.0994	6	1	ns	13.0481	ns	ns	ns	0 + - 0 0	0 - 0 - +	aQTL
QLDGX6.4	6	4.48565e+07	56.9532	10	2	ns	16.0404	ns	ns	8.94691	0 0 0 + 0	0 0 0 + +	aQTL
QLDGX6.5	6	4.6209e+07	66.5139	5	1	ns	12.0533	ns	ns	ns	NA + 0 NA 0	0 0 0 0 0	aQTL
QLDGX6.6	6	4.6966e+07	72.9243	12	4	5.72361	19.0041	ns	5.31781	5.43776	NA + 0 + +	0 + 0 0 0	aQTL
QLDGX6.7	6	4.7461e+07	76.6705	7	2	ns	ns	ns	16.9339	8.8663	0 + 0 + +	NA 0 0 + +	aQTL
QLDGX6.8	6	48847841	83.6672	18	4	9.66781	7.46844	ns	18.9411	15.6944	NA 0 0 + +	0 0 0 0 0	aQTL
QLDGX6.9	6	5.12267e+07	90.6848	13	3	9.19592	11.7741	ns	ns	7.80255	0 0 0 + +	0 0 0 0 0	aQTL
QLDGX6.10	6	5.23454e+07	101.382	7	2	ns	6.91192	ns	ns	6.14297	0 0 0 0 0	+ 0 0 0 0	aQTL
QLDGX6.11	6	52869935	105.712	5	1	ns	7.78182	ns	ns	ns	0 + 0 + NA	0 0 0 0 0	aQTL
QLDGX6.12	6	53911557	115.775	17	4	6.73305	8.99929	9.75362	ns	10.8116	0 0 - + +	0 0 + 0 0	aQTL
QLDGX6.13	6	5.47855e+07	125.888	11	3	ns	8.40733	ns	7.84644	12.4306	0 + 0 NA +	+ + + 0 0	aQTL
QLDGX6.14	6	5.53351e+07	129.771	8	2	6.93905	6.66914	ns	ns	ns	0 0 0 + +	0 0 0 0 0	aQTL
QLDGX6.15	6	56541082	139.054	7	2	7.72412	7.66036	ns	ns	ns	0 + 0 0 -	0 + + 0 +	aQTL
QLDGX6.16	6	57015144	142.161	7	2	ns	ns	ns	6.81819	6.58877	+ 0 0 + +	0 + + + 0	aQTL
QLDGX6.17	6	5.74462e+07	144.22	4	1	ns	ns	5.79151	ns	ns	0 0 - NA +	0 - + 0 0	aQTL
QLDGX6.18	6	58174213	149.361	9	2	ns	6.07006	10.9138	ns	ns	0 0 0 + +	0 0 0 + +	aQTL
QLDGX6.19	6	58675618	154.001	3	1	ns	ns	6.89751	ns	ns	0 0 - + +	+ + + + +	aQTL
QLDGX6.20	6	5.98979e+07	157.87	21	4	9.26751	21.2895	7.15715	8.10355	ns	+ 0 0 0 0	0 0 + 0 0	aQTL
QLDGX6.21	6	6.17134e+07	165.777	8	2	7.49589	8.32519	ns	ns	ns	0 0 0 + +	0 0 0 0 0	aQTL
QLDGX7.1	7	1.85657e+06	21.0085	6	1	ns	10.9707	ns	ns	ns	0 + + 0 0	+ 0 0 0 +	aQTL
QLDGX7.2	7	2288828	26.6802	4	1	ns	6.8341	ns	ns	ns	0 + 0 NA 0	0 0 0 0 0	aQTL
QLDGX7.3	7	2.61584e+06	29.926	11	2	ns	15.5631	6.16532	ns	ns	0 + + 0 0	0 0 0 0 0	aQTL
QLDGX7.4	7	3.6508e+06	51.1841	4	1	ns	8.66991	ns	ns	ns	0 0 + NA 0	0 0 + NA 0	aQTL
QLDGX7.5	7	5.37429e+06	58.0149	21	5	6.69535	10.38	9.11582	5.95356	5.45683	+ + 0 0 0	0 0 0 0 0	aQTL
QLDGX7.6	7	7.42326e+06	66.2705	10	2	12.3659	12.1886	ns	ns	ns	0 + - + 0	0 0 0 0 0	aQTL
QLDGX7.7	7	1.82719e+07	72.1179	18	3	8.23085	32.7115	10.5805	ns	ns	+ + + 0 0	0 0 0 0 +	aQTL
QLDGX7.8	7	5.2836e+07	75.5918	4	1	ns	7.61163	ns	ns	ns	0 + - NA 0	+ + 0 NA +	aQTL
QLDGX7.9	7	5.54446e+07	81.8593	13	2	8.10203	16.9537	ns	ns	ns	+ + 0 NA 0	+ + + + +	aQTL
QLDGX7.10	7	5.6677e+07	88.9069	4	1	ns	5.529	ns	ns	ns	0 0 0 NA NA	0 0 + 0 NA	aQTL
QLDGX7.11	7	58153524	101.18	8	2	6.25445	67.7623	ns	ns	ns	0 0 0 NA NA	0 0 0 NA NA	naQTL
QLDGX7.12	7	5.91324e+07	110.261	17	2	ns	32.395	17.0347	ns	ns	0 + + NA 0	0 0 0 0 0	aQTL
QLDGX7.13	7	6.01977e+07	114.406	3	1	ns	7.22056	ns	ns	ns	0 0 0 0 +	0 0 0 + +	aQTL
QLDGX7.14	7	60634560	119.325	3	1	ns	5.29478	ns	ns	ns	+ + + 0 0	+ 0 0 0 0	aQTL
QLDGX7.15	7	6.14979e+07	124.818	15	3	7.42544	14.0889	9.99809	ns	ns	0 0 0 0 0	0 + + 0 0	aQTL
QLDGX7.16	7	6.28997e+07	131.021	26	4	13.5394	35.2837	17.2973	ns	12.5946	0 + 0 NA 0	+ + + 0 0	aQTL
QLDGX8.1	8	513570	4.17902	7	1	ns	15.0128	ns	ns	ns	0 0 + 0 0	0 0 0 0 +	aQTL
QLDGX8.2	8	921788	9.36699	4	1	ns	6.258	ns	ns	ns	0 0 0 NA 0	0 0 0 NA +	aQTL
QLDGX8.3	8	1158213	12.9034	4	1	ns	9.70184	ns	ns	ns	0 + 0 NA NA	NA + 0 NA NA	aQTL
QLDGX8.4	8	2.018e+06	17.3854	3	1	6.31161	ns	ns	ns	ns	NA 0 NA 0 0	NA 0 NA + +	aQTL
QLDGX8.5	8	2279347	26.3594	8	2	ns	11.746	ns	ns	7.30742	0 0 0 + 0	0 0 + 0 +	aQTL
QLDGX8.6	8	2.56798e+06	30.0559	15	4	8.37214	10.3524	6.99318	5.61478	ns	0 + + NA 0	0 0 0 + 0	aQTL
QLDGX8.7	8	3222203	37.4019	4	1	ns	8.13147	ns	ns	ns	0 + + 0 0	0 0 0 0 0	aQTL
QLDGX8.8	8	3883000	44.9343	8	2	ns	12.2237	7.35387	ns	ns	- - 0 0 0	0 0 0 0 +	aQTL
QLDGX8.9	8	4565843	50.844	2	1	ns	ns	ns	5.41999	ns	NA + 0 NA +	0 0 NA 0 0	aQTL
QLDGX8.10	8	5.68836e+06	59.028	21	4	7.30575	16.0622	12.1081	ns	5.57539	0 0 0 0 +	0 + - 0 0	aQTL
QLDGX8.11	8	3.12847e+07	67.09	22	3	12.0952	27.3974	8.37044	ns	ns	0 0 0 0 0	+ + + 0 0	aQTL
QLDGX8.12	8	48099198	73.6401	15	3	ns	47.4744	6.4736	8.0018	ns	0 0 0 + +	0 0 0 + 0	aQTL
QLDGX8.13	8	4.92911e+07	77.399	14	3	11.512	12.9607	ns	14.9089	ns	0 0 0 + +	0 0 0 0 0	aQTL
QLDGX8.14	8	5.00169e+07	81.9293	5	1	ns	12.6276	ns	ns	ns	0 0 0 NA +	0 0 0 0 0	aQTL
QLDGX8.15	8	5.08332e+07	88.8815	24	4	18.9359	14.1264	15.2292	ns	8.6702	0 + 0 + +	+ + + - +	aQTL
QLDGX8.16	8	52168379	97.5466	5	1	ns	ns	10.8202	ns	ns	0 + 0 + +	+ + + 0 -	aQTL
QLDGX8.17	8	5.29808e+07	103.247	8	2	ns	ns	10.3615	7.19533	ns	0 + 0 NA 0	0 0 0 0 0	aQTL
QLDGX8.18	8	5.4259e+07	110.425	12	2	ns	11.364	18.3037	ns	ns	0 0 0 + +	0 0 0 - 0	aQTL
QLDGX8.19	8	54779273	114.317	2	1	ns	6.581	ns	ns	ns	0 0 0 NA 0	+ + 0 0 0	aQTL
QLDGX9.1	9	821548	8.6118	2	1	ns	6.01488	ns	ns	ns	0 0 0 NA +	0 + + 0 0	aQTL
QLDGX9.2	9	1.16969e+06	13.6438	3	1	ns	ns	5.35991	ns	ns	+ + 0 + +	0 + + + +	aQTL
QLDGX9.3	9	1.54692e+06	20.6222	4	1	ns	10.1649	ns	ns	ns	0 0 0 NA NA	0 0 0 0 NA	naQTL
QLDGX9.4	9	1972161	24.4967	4	1	ns	7.82886	ns	ns	ns	0 0 0 NA 0	0 0 + 0 0	aQTL
QLDGX9.5	9	3384213	47.6691	21	4	ns	9.98035	7.19439	22.4036	11.4027	0 0 0 0 0	0 0 0 - +	aQTL
QLDGX9.6	9	4848012	53.5914	6	1	ns	14.222	ns	ns	ns	0 0 0 NA 0	0 + 0 + +	aQTL
QLDGX9.7	9	6239366	59.2674	9	2	ns	11.8483	ns	ns	8.78787	0 0 0 0 0	+ + + 0 0	aQTL
QLDGX9.8	9	7.41081e+06	63.1864	3	1	ns	ns	ns	ns	9.13657	0 0 0 + +	0 0 0 0 0	aQTL
QLDGX9.9	9	1.33793e+07	73.1541	3	1	ns	ns	ns	11.3072	ns	0 0 0 0 +	0 0 0 + 0	aQTL
QLDGX9.10	9	45038392	75.4864	16	3	ns	11.6635	10.1002	ns	11.5981	+ - + 0 0	0 + + + +	aQTL
QLDGX9.11	9	4.80275e+07	84.6762	5	1	ns	7.00397	ns	ns	ns	0 + + 0 0	0 + - + +	aQTL
QLDGX9.12	9	4.88979e+07	87.1289	5	1	ns	ns	ns	ns	13.3373	0 + 0 0 0	0 0 0 + +	aQTL
QLDGX9.13	9	49555288	89.2826	4	1	ns	ns	ns	ns	8.28217	0 + + NA 0	+ 0 0 0 0	aQTL
QLDGX9.14	9	50550602	94.6991	5	1	ns	11.2766	ns	ns	ns	+ + - NA 0	0 0 0 - +	aQTL
QLDGX9.15	9	51516564	99.3027	8	1	ns	17.6876	ns	ns	ns	0 0 0 NA 0	+ - + - +	aQTL
QLDGX9.16	9	52577108	105.009	10	3	6.28246	6.881	8.0925	ns	ns	+ 0 + NA 0	0 0 0 0 0	aQTL
QLDGX9.17	9	5.43933e+07	111.612	5	1	ns	11.3886	ns	ns	ns	0 + + 0 0	0 0 0 0 +	aQTL
QLDGX9.18	9	5.87783e+07	133.842	4	1	ns	7.6233	ns	ns	ns	0 - 0 + 0	+ 0 + 0 0	aQTL
QLDGX10.1	10	963962	4.4	4	1	ns	9.02396	ns	ns	ns	0 0 0 0 0	0 0 0 0 0	naQTL
QLDGX10.2	10	1.53061e+06	21.2271	4	1	ns	9.84439	ns	ns	ns	0 0 0 + 0	0 0 0 0 -	aQTL
QLDGX10.3	10	2306344	30.8016	14	3	8.9832	18.3564	ns	ns	7.74569	+ + 0 + +	0 0 0 0 0	aQTL
QLDGX10.4	10	4.55309e+06	34.0252	25	4	ns	17.5191	8.57837	9.6586	9.68916	0 0 0 + 0	0 0 0 0 -	aQTL
QLDGX10.5	10	6798241	39.7341	6	2	ns	ns	6.4986	ns	7.1133	0 0 0 0 0	0 0 NA + 0	aQTL
QLDGX10.6	10	8571677	47.1279	8	2	ns	7.61482	6.20328	ns	ns	0 0 0 NA 0	0 0 0 + 0	aQTL
QLDGX10.7	10	9.65009e+06	52.9992	17	4	ns	9.92335	14.9676	6.43369	9.7428	0 + 0 + +	0 + 0 0 0	aQTL
QLDGX10.8	10	4.52098e+07	58.7303	18	3	7.84437	20.4725	ns	6.20256	ns	+ 0 0 + 0	0 0 0 - +	aQTL
QLDGX10.9	10	5.09897e+07	66.9793	11	2	25.6519	12.8438	ns	ns	ns	0 0 0 0 0	0 + 0 0 0	aQTL
QLDGX10.10	10	5.40246e+07	76.5927	16	3	7.41387	10.4327	10.9867	ns	ns	+ 0 0 0 0	+ + 0 - +	aQTL
QLDGX10.11	10	5.50352e+07	80.0128	17	3	8.16943	20.6288	10.6254	ns	ns	0 0 0 NA 0	0 0 0 + 0	aQTL
QLDGX10.12	10	5.56512e+07	85.1858	3	1	8.448	ns	ns	ns	ns	0 0 0 0 0	0 + + + +	aQTL
QLDGX10.13	10	55897166	89.6237	10	2	9.39933	11.7832	ns	ns	ns	+ 0 0 0 0	0 0 0 - 0	aQTL
QLDGX10.14	10	57391737	96.0376	6	2	ns	11.7926	ns	ns	11.1429	0 0 + NA 0	+ - - 0 0	aQTL
QLDGX10.15	10	5.83662e+07	99.2359	17	4	6.00055	11.2826	10.4192	9.34034	ns	+ 0 + 0 0	0 + + + 0	aQTL
QLDGX10.16	10	59351662	102.04	5	1	8.21957	ns	ns	ns	ns	0 0 0 NA 0	+ + + 0 -	aQTL
aQTL was not detected in a specific tester population;
b"+" indicates significant positive effect of a lodging QTL on the mean leaf senescence or plant height of haplotypes; "-" indicates significant negative effect; "0" indicates non-significant effect; NA indicates the impact of a lodging QTL on the mean leaf senescence or plant height of haplotypes cannot be estimated because there was only one haplotype for the specifice QTL/tester population;
caQTL indicates QTL associated with leaf senescence and/or plant height, while naQTL indicates QTL not associated with leaf senescence or plant height.

### Sheet: Table S3
Table S3 Correlation between overall BLUPs for lodging score and single trial BLUPs for grain yield in all 38 trials by tester. Mean lodging score, mean leaf senescence rating, and mean yield of the tester/trial combinations are also presented. Five trials, AYTM15CUR, AYTM16KIL, AYTM17DAL, AYTF16EME, and AYTF17DAL, were not harvested due to lodging; therefore, yield BLUPs in these trials could no…
Trial	Tester	Trial lodged (yes/no)	Mean lodging score (%)	Mean leaf senescence rating	Mean grain yield (t ha-1)	Correlation coefficient	p value
AYTF16BLA	R986087-2-4-1	no	-a	-	8.52	0.45	6.4e-14
AYTF16BLA	R993396	no	-	-	9.3	0.33	3.4e-07
AYTF16CRO		yes	24.8	-	5.14	0	0.98
AYTF16CRO	R993396	yes	28.6	-	5.37	-0.13	0.047
AYTF16DAL	R986087-2-4-1	no	-	-	5.79	0.34	2.2e-08
AYTF16DAL	R993396	no	-	-	6.27	0.16	0.018
AYTF16JAN	R986087-2-4-1	no	-	-	5.66	0.1	0.11
AYTF16JAN	R993396	no	-	-	5.6	0.08	0.22
AYTF16KIL	R986087-2-4-1	yes	18.9	-	2.64	-0.38	1.6e-08
AYTF16KIL	R993396	yes	18.4	-	2.6	-0.37	2.6e-07
AYTF16ORI	R986087-2-4-1	yes	7	-	2.7	0.02	0.81
AYTF16ORI	R993396	yes	10.3	-	2.95	-0.06	0.39
AYTF16PIR	R986087-2-4-1	no	-	-	6.4	0.07	0.3
AYTF16PIR	R993396	no	-	-	6.34	-0.03	0.71
AYTF16SPR	R986087-2-4-1	no	-	-	6.54	0.45	1.8e-14
AYTF16SPR	R993396	no	-	-	7.25	0.32	5.2e-07
AYTF16WAR	R986087-2-4-1	yes	24	7.3	7.36	-0.25	3.2e-05
AYTF16WAR	R993396	yes	29.5	8.2	5.87	-0.28	1.3e-05
AYTF17CAR	R986087-2-4-1	no	-	-	3.58	0.31	1.4e-08
AYTF17CAR	R993396	no	-	-	3.59	0.3	7.8e-11
AYTF17EME	R986087-2-4-1	no	-	-	4.01	-0.08	0.41
AYTF17EME	R993396	no	-	-	3.85	-0.27	1.1e-07
AYTF17MAC	R986087-2-4-1	no	-	5.3	3.86	0.37	6.8e-12
AYTF17MAC	R993396	no	-	5.3	4.07	0.4	3.9e-19
AYTF17PIN	R986087-2-4-1	no	-	3.5	4.88	0.41	2.9e-07
AYTF17PIN	R993396	no	-	3.4	5.4	0.32	2.1e-12
AYTM15CAP	B010054	yes	3.1	7.6	3	-0.34	3.6e-07
AYTM15CAP	B963676	yes	1.1	7.2	3	0.05	0.38
AYTM15CAP	B986604	yes	0.6	7.1	3.01	0.01	0.93
AYTM15DAL	B010054	no	-	-	6.92	-0.25	0.00014
AYTM15DAL	B963676	no	-	-	7.61	0.09	0.091
AYTM15DAL	B986604	no	-	-	6.94	0.13	0.26
AYTM15EME	B010054	yes	22.7	7.9	2.79	-0.56	5.1e-19
AYTM15EME	B963676	yes	6.3	7.1	3.24	-0.32	1.8e-08
AYTM15EME	B986604	yes	4.2	7.1	3.62	-0.32	0.011
AYTM15GAT	B010054	no	-	-	5.75	-0.3	4.5e-05
AYTM15GAT	B963676	no	-	-	6.7	0.03	0.63
AYTM15GAT	B986604	no	-	-	6.44	0.18	0.29
AYTM15JIM	B010054	yes	9.8	3.5	4.01	-0.57	1e-20
AYTM15JIM	B963676	yes	3.1	2.8	4.44	-0.13	0.019
AYTM15JIM	B986604	yes	0.8	2.6	4.85	-0.04	0.76
AYTM15SPR	B010054	no	-	-	6.8	-0.14	0.028
AYTM15SPR	B963676	no	-	-	6.8	0.17	0.0023
AYTM15SPR	B986604	no	-	-	6.98	0.24	0.048
AYTM15WAR	B010054	yes	30.4	-	6.01	-0.45	3.2e-13
AYTM15WAR	B963676	yes	18.1	-	7.56	-0.08	0.14
AYTM15WAR	B986604	yes	13.2	-	7.76	-0.11	0.32
AYTM16BLA	B963676	no	-	-	7.73	0.08	0.095
AYTM16BLA	B986604	no	-	-	8.06	0.14	0.014
AYTM16CRO	B963676	yes	20.3	-	5.66	-0.06	0.23
AYTM16CRO	B986604	yes	16.9	-	5.76	0.09	0.14
AYTM16DAL	B963676	no	-	-	6.69	0.08	0.11
AYTM16DAL	B986604	no	-	-	6.41	0.11	0.023
AYTM16EME	B963676	yes	14.3	4.1	2.41	-0.39	2.3e-16
AYTM16EME	B986604	yes	5.3	4.1	2.87	-0.22	1.3e-05
AYTM16JAN	B963676	no	-	5.6	5.34	-0.03	0.57
AYTM16JAN	B986604	no	-	5.4	5.33	0.1	0.085
AYTM16ORI	B963676	yes	17.3	-	2.67	-0.31	2.1e-10
AYTM16ORI	B986604	yes	9.3	-	3.14	0.01	0.93
AYTM16PIR	B963676	no	-	-	6.41	-0.07	0.14
AYTM16PIR	B986604	no	-	-	6.58	0.08	0.086
AYTM16SPR	B963676	no	-	-	6.22	0.13	0.0071
AYTM16SPR	B986604	no	-	-	5.84	0.1	0.032
AYTM16WAR	B963676	yes	12.8	5.5	7.55	-0.03	0.52
AYTM16WAR	B986604	yes	11.7	6.5	6.97	0.04	0.46
AYTM17CAR	B963676	no	-	-	3.61	0.2	0.0011
AYTM17CAR	B986604	no	-	-	3.59	0.14	0.043
AYTM17EME	B963676	no	-	-	6.18	0.02	0.76
AYTM17EME	B986604	no	-	-	6.11	0.08	0.29
AYTM17MAC	B963676	no	-	-	4.01	0.31	3.7e-07
AYTM17MAC	B986604	no	-	-	3.77	0.16	0.031
AYTM17PIN	B963676	no	-	3.5	4.89	0.25	7.5e-05
AYTM17PIN	B986604	no	-	3.5	5.3	0.16	0.022
AYTF16EME	R98607-2-4-1	yes	28.7	6	-	-	-
AYTF16EME	R993396	yes	33	6	-	-	-
AYTF17DAL	R98607-2-4-1	yes	31.7	-	-	-	-
AYTF17DAL	R993396	yes	35.1	-	-	-	-
AYTM16KIL	B963676	yes	29.8	-	-	-	-
AYTM16KIL	B986604	yes	29.4	-	-	-	-
AYTM17DAL	B963676	yes	32.6	6.2	-	-	-
AYTM17DAL	B986604	yes	22	6.3	-	-	-
AYTM15CUR	B010054	yes	9.3		-	-	-
AYTM15CUR	B963676	yes	6.1		-	-	-
AYTM15CUR	B986604	yes	6.2		-	-	-
aindicates data not available.
